# Bacterial dispersal and host specificity shape microbiome strain sharing among great ape species in neighboring zoo exhibits

**DOI:** 10.64898/2026.10.06.757053

**Authors:** Pauline Krauß, Antonia Breier, Anna-Lena Hohlfeld, Hanna Keller, Virginia Kunkel, Max Meier, Sina Plettemeier, Willi Thomas, Reena Debray

## Abstract

Animal microbiomes often exhibit host-species-specific structure, which could suggest a shared evolutionary history with their hosts. However, in wild populations this possibility has been difficult to disentangle from geographic or ecological barriers to microbial dispersal, particularly in taxa like non-human primates in which phylogeny and geography are closely related. To investigate microbiome transmission and adaptation in a common environment, the gut microbiomes of zoo-housed great apes were profiled longitudinally for four months. Even in a shared environment, phylogenetic structure emerged in both species- and strain-level microbiome composition. Longitudinal tracking of new strain acquisitions revealed that transmission across exhibits was possible, even between distantly related host species, suggesting that phylogenetic structure emerged in the longer term as different strains survived in different hosts. Comparison to metagenomes from humans and wild great apes revealed little evidence that human keepers, researchers, or zoo guests drive transmission between exhibits. Instead, across-exhibit transmission disproportionately involved spore-forming bacterial genera, possibly suggesting airborne spore transmission as a means of bacterial dispersal. By investigating microbiomes of different host species in a common geographic environment without direct inter-host interaction, this study identifies spatial constraints on transmission, bacterial dispersal ability, and differential survival of bacterial strains in different hosts as factors shaping the gut microbiomes of great apes.
