## Supplementary Tables for "Bacterial dispersal and host specificity shape microbiome strain sharing among great ape species in neighboring zoo exhibits"

### Sheet: Table S1
Table S1. Basic information about all animals in the great ape exhibits at the Zoo Leipzig at the time of sampling.
Name	Exhibit	Sex	Birth date
Azibo	Chimpanzee A Group	m	April 14, 2015
Bambari	Chimpanzee A Group	f	December 8, 2000
Carola	Chimpanzee A Group	f	May 1, 2020
Changa	Chimpanzee A Group	f	March 3, 2011
Corry	Chimpanzee A Group	f	December 12, 1976
Frank	Chimpanzee A Group	m	December 25, 2019
Fraukje	Chimpanzee A Group	f	April 6, 1976
Frodo	Chimpanzee A Group	m	November 28, 1993
Kisha	Chimpanzee A Group	f	March 4, 2004
Maja	Chimpanzee A Group	f	May 1, 1986
Makeni	Chimpanzee A Group	m	March 14, 2018
Natascha	Chimpanzee A Group	f	March 28, 1980
Ohini	Chimpanzee A Group	m	March 25, 2016
Riet	Chimpanzee A Group	f	November 11, 1977
Sandra	Chimpanzee A Group	f	June 9, 1993
Swela	Chimpanzee A Group	f	October 19, 1995
Tai	Chimpanzee A Group	f	August 12, 2002
Youma	Chimpanzee A Group	f	March 25, 2018
Badu	Chimpanzee A Group	m	December 22, 2021
Martin	Chimpanzee A Group	m	June 04, 2024
Kisha baby	Chimpanzee A Group	f	December 31,2024
Alex	Chimpanzee B Group	m	March 10, 2001
Daza	Chimpanzee B Group	f	January 1, 1986
Frederike	Chimpanzee B Group	f	January 1, 1974
Hope	Chimpanzee B Group	f	December 14, 1990
Jeudi	Chimpanzee B Group	f	January 1, 1966
Zira	Chimpanzee B Group	f	June 3, 1997
Amira	Bonobo	f	May 15, 2017
Gerda	Bonobo	f	April 30, 2021
Hodari	Bonobo	m	February 02, 2020
Jasongo	Bonobo	m	August 2, 1990
Joey	Bonobo	m	December 13, 1982
Kasai	Bonobo	m	January 9, 2013
Kuno	Bonobo	m	November 26, 1996
Lexi	Bonobo	f	September 13, 1999
Luiza	Bonobo	f	January 27, 2005
Sumai	Bonobo	m	June 19, 2018
Tayo	Bonobo	m	July 22, 2016
Yaro	Bonobo	m	April 18, 2013
Yasa	Bonobo	f	August 27, 1997
Abeeku	Gorilla	m	May 5, 1999
Kibara	Gorilla	f	January 13, 2004
Kumili	Gorilla	f	January 23, 2004
Diara	Gorilla	f	March 11, 2014
Kianga	Gorilla	f	December 4, 2016
Kio	Gorilla	m	December 6, 2017
Bimbo	Orangutan	m	September 20, 1980
Dokana	Orangutan	f	January 31, 1989
Padana	Orangutan	f	November 18, 1997
Pini	Orangutan	f	June 30, 1988
Raja	Orangutan	f	September 26, 2003
Sari	Orangutan	f	August 5, 2017
Lursa	Orangutan	f	August 21, 2021

### Sheet: Table S2
Table S2. Publications and dataset accessions of publicly available metagenomes used in comparative analysis.
Accession	Host species (common name)	Host species (scientific name)	Location	Citation
PRJEB46788	Human	Homo sapiens	Germany (Tübingen)	Suzuki et al. 2022, Science 377(6612): 1328-1332. doiI:10.1126/science.abm7759
PRJNA539933	Western lowland gorilla	Gorilla gorilla gorilla	Republic of the Congo	Campbell et al. 2020, ISME 14(6): 1584-1599. doi: 10.1038/s41396-020-0634-2
ERP104379	Western lowland gorilla	Gorilla gorilla gorilla	Central African Republic	Amato et al. ISME 3, 576-587. doi: 10.1038/s41396-018-0175-0
PRJNA692042	Western lowland gorilla	Gorilla gorilla gorilla	Gabon	Rühlemann et al. 2024, Nature Communications 15(326). doi: 10.1038/s41467-023-44636-7
PRJNA692042	Bonobo	Pan paniscus	Republic of the Congo	Rühlemann et al. 2024, Nature Communications 15(326). doi: 10.1038/s41467-023-44636-7
ERP104379	Eastern chimpanzee	Pan troglodytes schweinfurthii	Uganda	Amato et al. ISME 3, 576-587. doi: 10.1038/s41396-018-0175-0
PRJNA692042	Eastern chimpanzee	Pan troglodytes schweinfurthii	Uganda	Rühlemann et al. 2024, Nature Communications 15(326). doi: 10.1038/s41467-023-44636-7
PRJNA692042	Western chimpanzee	Pan troglodytes verus	Côte d’Ivoire	Rühlemann et al. 2024, Nature Communications 15(326). doi: 10.1038/s41467-023-44636-7
